# Endogenous GFP tagging in the diatom *Thalassiosira pseudonana*

**DOI:** 10.1101/2022.09.30.510313

**Authors:** Onyou Nam, Irina Grouneva, Luke C. M. Mackinder

## Abstract

The regulated abundance and spatial distribution of proteins determines cellular structure and function. The discovery of green fluorescent protein (GFP) and fusing it to a target protein to determine subcellular localization revolutionized cell biology. Most localization studies involve introducing additional copies of a target gene genetically fused to GFP and under the control of a constitutive promoter, resulting in the expression of the GFP-fusion protein at non-native levels. Here we have developed a single vector CRISPR/Cas9 guided GFP knock-in strategy in the diatom *Thalassiosira pseudonana*. This enables precise and scarless knock-in of GFP at the endogenous genomic location to create GFP fusion proteins under their native *cis* and *trans* regulatory elements with knock-in efficiencies of over 50%. We show that a previously uncharacterized bestrophin-like protein localizes to the CO_2_-fixing pyrenoid and demonstrate that by measuring GFP fluorescence we can track relative protein abundance in response to environmental change. To enable endogenous tagging, we developed a Golden Gate Molecular Cloning system for the rapid assembly of episomes for transformation into *Thalassiosira pseudonana* via bacterial conjugation. In addition, this versatile toolbox enables CRISPR/Cas9 gene editing, provides a broad range of validated fluorophores and enables future large-scale functional studies in diatoms.

**Significance statement:** Fluorescent protein (FP) tagging is a widely utilized technique for understanding the spatial distribution of proteins. However, introducing extra gene copies under constitutive promoters that randomly integrate into the genome can result in non-biologically relevant expression levels, unwanted genomic mutations and localization artefacts. To overcome this, we developed a novel single vector system capable of CRISPR/Cas9-guided endogenous GFP tagging in a globally important model diatom. This allows scarless GFP knock-in at precise genomic locations resulting in GFP fusions regulated by native promoters/terminators, which facilitates accurate localization and determination of relative protein abundance. Moreover, the developed modular cloning framework is user-friendly and opens the door for high throughput large-scale studies, including FP tagging, knock-out, and knock-in.
