## Supplementary material for "Endogenous GFP tagging in the diatom *Thalassiosira pseudonana*": Table S1

### Sheet: Supplementary Table 1
Supplementary Table 1. Thalassiosira pseudonana Golden Gate MoClo Parts
Plasmid ID	GG Parts Description (- marks junction)	GG Level	Vector Backbone	Part Type	Antibiotic Selection	Function
pLM213	FCP	0	pUAP1	Promoter	Chloramphenicol
pLM798	EF2	0	uLOOP_047_AC	Promoter	Chloramphenicol
pLM799	Lhcf6	0	uLOOP_048_AC	Promoter	Chloramphenicol
pLM214	BST2	0	pUAP1	CDS	Chloramphenicol
pLM452	γCA3	0	pUAP1	CDS	Chloramphenicol
pLM227	EGFP_3xFLAG	0	pUAP1	Reporter gene + epitope tag	Chloramphenicol
pLM225	mTurquoise2_3xFLAG	0	pUAP1	Reporter gene + epitope tag	Chloramphenicol
pLM802	mNeonGreen_3xFLAG	0	pTwist_Chlor_High_Copy	Reporter gene + epitope tag	Chloramphenicol
pLM803	mScarlet-i_3xHA	0	pTwist_Chlor_High_Copy	Reporter gene + epitope tag	Chloramphenicol
pLM419	GFP w/o stop codon	0	pUAP1	Reporter gene (CDSns)	Chloramphenicol
pLM851	FCP	0	pUAP1	Terminator	Chloramphenicol
pLM800	EF2	0	uLOOP_061_EF	Terminator	Chloramphenicol
pLM801	Lhcf6	0	uLOOP_062_EF	Terminator	Chloramphenicol
pLM420	U6	0	pUAP1	Promoter	Chloramphenicol
pLM918	pFCP-γCA3-mEGFP_3xFLAG-tFCP	1	pICH47751	Promoter + CDS + Reporter gene + epitope tag + Terminator	Carbenicillin
pLM919	pFCP-γCA3-mTurquoise2_3xFLAG-tFCP	1	pICH47751	Promoter + CDS + Reporter gene + epitope tag + Terminator	Carbenicillin
pLM920	pFCP-γCA3-mNeonGreen_3xFLAG-tFCP	1	pICH47751	Promoter + CDS + Reporter gene + epitope tag + Terminator	Carbenicillin
pLM921	pFCP-γCA3-mScarlet-i_3xHA-tFCP	1	pICH47751	Promoter + CDS + Reporter gene + epitope tag + Terminator	Carbenicillin
pLM840	pFCP-BST2-mEGFP_3xFLAG-tFCP	1	pICH47751	Promoter + CDS + Reporter gene + epitope tag + Terminator	Carbenicillin
pLM841	pFCP-BST2-mTurquoise2_3xFLAG-tFCP	1	pICH47751	Promoter + CDS + Reporter gene + epitope tag + Terminator	Carbenicillin
pLM842	pFCP-BST2-mNeonGreen_3xFLAG-tFCP	1	pICH47751	Promoter + CDS + Reporter gene + epitope tag + Terminator	Carbenicillin
pLM843	pFCP-BST2-mScarlet-i_3xHA-tFCP	1	pICH47751	Promoter + CDS + Reporter gene + epitope tag + Terminator	Carbenicillin
pLM914	pEF2-BST2-mEGFP-tEF2	1	pICH47751	Promoter + CDS + Reporter gene + epitope tag + Terminator	Carbenicillin
pLM915	pLhcf6-BST2-mEGFP-tLhcf6	1	pICH47751	Promoter + CDS + Reporter gene + epitope tag + Terminator	Carbenicillin
pLM212	oriT + CEN6/ARSH4/HIS3	1	pICH47732	Conjugation + Episome maintenance	Carbenicillin	Yeast episome element: no random integration into genome, low copy episomal expression
pLM216	pFCP-NAT-tFCP	1	pICH47742	Promoter + Antibiotic resistance gene + Terminator	Carbenicillin	Resistance to Nourseothricin
pLM218	pFCP-Cas9-tFCP	1	pICH47751	Promoter + Cas9 + Terminator	Carbenicillin	RNA-guided DNA endonuclease
pLM220	pU6-sgRNA (Urease)	1	pICH47761	Promoter + sgRNA	Carbenicillin	Single cut within target sequence
pLM542	pU6-sgRNA (BST2)	1	pICH47761	Promoter + sgRNA	Carbenicillin
pLM1008	pU6-sgRNA (γCA3)	1	pICH47761	Promoter + sgRNA	Carbenicillin
pLM421	HA600-GFP-HA600 (BST2)	1	pICH47772	Homology Arm up/down-stream 600/600 bp + GFP	Carbenicillin	Template for HDR
pLM1010	HA600-GFP-HA509 (γCA3)	1	pICH47772	Homology Arm up/down-stream 600/509 bp + GFP	Carbenicillin	Template for HDR
pLM475	End-link 3	1	pICH47166	End linker	Spectinomycin	Junction to backbone
pLM1219	End-link 4	1	pICH41780	End linker	Spectinomycin	Junction to backbone
pLM460	End-link 5	1	pICH41800	End linker	Spectinomycin	Junction to backbone
pLM943	pFCP-γCA3-mEGFP_3xFLAG-tFCP	2	pAGM4723	Episome plasmid	Kanamycin
pLM944	pFCP-γCA3-mTurquoise2_3xFLAG-tFCP	2	pAGM4723	Episome plasmid	Kanamycin
pLM945	pFCP-γCA3-mNeonGreen_3xFLAG-tFCP	2	pAGM4723	Episome plasmid	Kanamycin
pLM946	pFCP-γCA3-mScarlet-i_3xHA-tFCP	2	pAGM4723	Episome plasmid	Kanamycin
pLM939	pFCP-BST2-mEGFP_3xFLAG-tFCP	2	pAGM4723	Episome plasmid	Kanamycin
pLM940	pFCP-BST2-mTurquoise2_3xFLAG-tFCP	2	pAGM4723	Episome plasmid	Kanamycin
pLM941	pFCP-BST2-mNeonGreen_3xFLAG-tFCP	2	pAGM4723	Episome plasmid	Kanamycin
pLM942	pFCP-BST2-mScarlet-i_3xHA-tFCP	2	pAGM4723	Episome plasmid	Kanamycin
pLM916	pEF2-BST2-mEGFP-tEF2	2	pAGM4723	Episome plasmid	Kanamycin
pLM917	pLhcf6-BST2-mEGFP-tLhcf6	2	pAGM4723	Episome plasmid	Kanamycin
pLM626	BST2-GFP knock-in	2	pAGM4723	Episome plasmid	Kanamycin
pLM1013	γCA3-GFP knock-in	2	pAGM4723	Episome plasmid	Kanamycin
pLM1137	BST2-GFP knock-in control (w/o sgRNA)	2	pAGM4723	Episome plasmid	Kanamycin
pLM464	Episome backbone	2	pAGM4723	Level 2 acceptor	Kanamycin
pLM546	pTA_MOB	N.A.	N.A.	Conjugation	Gentamycin	Mobility plasmid (Strand et al 2014)
