## Supplementary material for "Endogenous GFP tagging in the diatom *Thalassiosira pseudonana*": Table S2

### Sheet: Supplementary Table 2
Supplementary Table 2. Primer sequence information.
Primer ID	Description	Direction	Sequence	Use
oLM856	NAT_screen	Forward	ATGACCACTCTTGACGACAC	Amplify nourseothricin resistance gene
oLM857	NAT_screen	Reverse	TTGATTCACCAATCCAGTATGC	Amplify nourseothricin resistance gene
oLM858	Urease sgRNA target site	Forward	AAACAGACCACCTTCACCTC	Ampifying urease sgRNA target
oLM1363	Urease sgRNA target site	Reverse	GACAGCCATCAGACGAAAC	Ampifying urease sgRNA target
oLM1542	BST2-KI_sgRNA	Forward	AGGTCTCATTGTGATGAGATTGTGAGCTGGAGGGTTTTAGAGCTAGAAATAGCAAG	BST2 sgRNA synthesis
oLM1823	γCA3-KI_sgRNA	Forward	AGGTCTCATTGTGCAATTCAGGGCTAGATTGAGGTTTTAGAGCTAGAAATAGCAAG	γCA3 sgRNA synthesis
oLM1483	sgRNA_universal reverse	Reverse	TGGTCTCAAGCGTAATGCCAACTTTGTACAAG	Universal reverse primer for synthesizing sgRNAs
oLM1101	oriT-TraJ_GG	Forward	CGGTCTCAGGAGACTATGCGGCATCAGAGCAGAT	Amplify oriT-TraJ for L1 GG assembly
oLM1102	oriT-TraJ_GG	Reverse	AGGTCTCAACAAATCTTCCGCTGCATAACCCT	Amplify oriT-TraJ for L1 GG assembly
oLM1103	CEN-ARS-His domestication	Forward	AGGTCTCATTGTATGTGTCCAGCAAAGTAGTAGC	Amplify CEN-ARS-His for L1 GG assembly domestication
oLM1277	CEN-ARS-His domestication	Reverse	AGGTCTCAATCTACACAGACAAGATGAAACAATTC	Amplify CEN-ARS-His for L1 GG assembly domestication
oLM1278	CEN-ARS-His domestication	Forward	AGGTCTCAAGATGACCACACACGAAAATCC	Amplify CEN-ARS-His for L1 GG assembly domestication
oLM1279	CEN-ARS-His domestication	Reverse	AGGTCTCAGTCCTCAGTGGTGTGATGGTC	Amplify CEN-ARS-His for L1 GG assembly domestication
oLM1280	CEN-ARS-His domestication	Forward	AGGTCTCAGGACTGCGGGATTGCTCTC	Amplify CEN-ARS-His for L1 GG assembly domestication
oLM1104	CEN-ARS-His domestication	Reverse	TGGTCTCAAGCGGATTACGCCAAGCTTGCAT	Amplify CEN-ARS-His for L1 GG assembly domestication
oLM1238	NAT	Forward	TGGTCTCAGGAGCTCGAGGTCGACGGTATC	Amplify nourseothricin resistance gene for L1 GG assembly
oLM1239	NAT	Reverse	TGGTCTCAAGCGCGCAATTAACCCTCACTAAAGG	Amplify nourseothricin resistance gene for L1 GG assembly
oLM1240	Cas9_upstream	Forward	TGGTCTCAGGAGCGCGCTGCAAGAATTCAAG	Amplify Cas9 for L1 GG assembly
oLM1241	Cas9_upstream	Reverse	TGGTCTCATTGAGCTGTTTCATGACTTTGTCGTC	Amplify Cas9 for L1 GG assembly
oLM1242	Cas9_downstream	Forward	TGGTCTCATCAAGAGGCGCCGATATACAGGAT	Amplify Cas9 for L1 GG assembly
oLM1243	Cas9_downstream	Reverse	TGGTCTCAAGCGGCTCGAATTCTAGTAGCGGAGA	Amplify Cas9 for L1 GG assembly
oLM1543	GFP-KI-CDSns	Forward	ATGAAGACATCTCATCGGGAGGTTCCGGAGGTAT	Amplify GFP without stop codon for KI for L0 GG assembly
oLM1544	GFP-KI-CDSns	Reverse	ATGAAGACATCTCGCTTGTCGTCATCGTCCTTGTAGTCG	Amplify GFP without stop codon for KI for L0 GG assembly
oLM1714	BST2-KI_outside_HA-up_F	Forward	CTCATCCTACGGACGTTGGG	Amplify BST2-GFPKI full length (outside upstream homology arm) and sequencing
oLM1717	BST2-KI_outside_HA-down_R	Reverse	GTGTTGGTCGGTAGTGCTGA	Amplify BST2-GFPKI full length (outside downstream homology arm) and sequencing
oLM2389	γCA3-KI_outside_HA-up_F	Forward	TGATACCTTCATCGCACCCA	Amplify γCA3-GFPKI full length (outside upstream homology arm) and sequencing
oLM2390	γCA3-KI_outside_HA-down_R	Reverse	ACGTTTCCTCCTCCTCCCTA	Amplify γCA3-GFPKI full length (outside downstream homology arm) and sequencing
oLM1819	γCA3_HA-up	Forward	TGGTCTCAGGAGTCCTCCGTCTGGTACAACGC	γCA3 upstream homology arm synthesis for L1 GG assembly
oLM1820	γCA3_HA-up	Reverse	AGGTCTCACCGAGCCCTGAATTGGTGTCTTGCC	γCA3 upstream homology arm synthesis for L1 GG assembly
oLM1895	γCA3_HA-down	Forward	AGGTCTCACAAGTAGATTGAGAGGAACTAATCATG	γCA3 downstream homology arm synthesis for L1 GG assembly
oLM1822	γCA3_HA-down	Reverse	TGGTCTCAAGCGGTTCTGATTGCCCTTCTG	γCA3 downstream homology arm synthesis for L1 GG assembly
oLM1861	γCA3-KI_sequencing	Forward	TTTGGGCAATTTGGGAGACG	Sequencing GFPKI and γCA3 upstream homology arm junction
oLM1818	γCA3-KI_sequencing	Reverse	AGTGTTGTTATATCTTGGCCTCA	Sequencing GFPKI and γCA3 downstream homology arm junction
oLM1716	GFP-KI_screen_downstream	Forward	GAGCAAAGACCCCAACGAGA	Screening GFP knock-in downstream
oLM1719	GFP-KI_screen_upstream	Reverse	CTGAACTTGTGGCCGTTTACG	Screening GFP knock-in upstream
oLM3026	BST2_HA+GFP for control	Forward	TGAAGACATCTCCACAGCATGGTACGGCCACGAC	BST2 homology arm (up- and downstream) + GFP for control episome L1 GG assembly (position 4)
oLM3027	BST2_HA+GFP for control	Reverse	TGAAGACATCGCTTGCGGAAGCGAAAGGCAGGA	BST2 homology arm (up- and downstream) + GFP for control episome L1 GG assembly (position 4)
